# Spatially defined multicellular functional units in colorectal cancer revealed from single cell and spatial transcriptomics

**DOI:** 10.1101/2022.10.02.508492

**Authors:** Inbal Avraham-Davidi, Simon Mages, Johanna Klughammer, Noa Moriel, Shinya Imada, Matan Hofree, Evan Murray, Jonathan Chen, Karin Pelka, Arnav Mehta, Genevieve M. Boland, Toni Delorey, Leah Caplan, Danielle Dionne, Robert Strasser, Jana Lalakova, Anezka Niesnerova, Hao Xu, Morgane Rouault, Itay Tirosh, Nir Hacohen, Fei Chen, Omer Yilmaz, Jatin Roper, Orit Rozenblatt-Rosen, Mor Nitzan, Aviv Regev

## Abstract

While advances in single cell genomics have helped to chart the cellular components of tumor ecosystems, it has been more challenging to characterize their specific spatial organization and functional interactions. Here, we combine single cell RNA-seq, spatial transcriptomics by Slide-seq, and *in situ* multiplex RNA analysis, to create a detailed spatial map of healthy and dysplastic colon cellular ecosystems and their association with disease progression. We profiled inducible genetic CRC mouse models that recapitulate key features of human CRC, assigned cell types and epithelial expression programs to spatial tissue locations in tumors, and computationally used them to identify the regional features spanning different cells in the same spatial niche. We find that tumors were organized in cellular neighborhoods, each with a distinct composition of cell subtypes, expression programs, and local cellular interactions. Comparing to scRNA-seq and Slide-seq data from human CRC, we find that both cell composition and layout features were conserved between the species, with mouse neighborhoods correlating with malignancy and clinical outcome in human patient tumors, highlighting the relevance of our findings to human disease. Our work offers a comprehensive framework that is applicable across various tissues, tumors, and disease conditions, with tools for the extrapolation of findings from experimental mouse models to human diseases.
