## Supplementary table 3 for "Spatially defined multicellular functional units in colorectal cancer revealed from single cell and spatial transcriptomics"

### Sheet: Sheet1
V1	V2
Adgre1	Acta2
Anxa1	Adgre1
Arg1	Anxa1
Ascl2	Apoe
Axin2	Arg1
C1qb	Batf3
Ccr2	Bcl2
Cd14	C1qa
Cd274	C1qb
Cd34	C3
Cd3e	Ccl2
Cd4	Ccl5
Cd79a	Ccr2
Cd8a	Ccr4
Cdh1	Ccr5
Cdh5	Ccr6
Cx3cr1	Ccr7
Cxcl10	Cd14
Cxcl16	Cd163
Dpt	Cd19
Egfl7	Cd209a
Epcam	Cd226
Fcer1a	Cd244a
Flt1	Cd24a
Flt3	Cd27
Gbp2	Cd274
Hbegf	Cd28
Hilpda	Cd34
Ifi204	Cd38
Ifit1	Cd3d
Kdr	Cd3e
Lgr5	Cd3g
Ly6c1/2	Cd4
Lyve1	Cd40
Mki67	Cd40lg
Mrc1	Cd44
Muc2	Cd68
Nkd1	Cd7
Nos2	Cd74
Nr4a1	Cd79a
Osm	Cd79b
Pdcd1	Cd80
Pgf	Cd83
Plat	Cd86
Plaur	Cd8a
Prox1	Cd8b1
Ptprc	Cdh1
Reg4	Cdh2
Rspo1	Cdh5
S100a9	Clec10a
Sell	Clec9a
Smoc2	Col6a1
Sox4	Csf1r
Tgfbr1	Ctla4
Thbs1	Ctsd
Tnf	Cx3cr1
Tnfrsf11b	Cxcl10
Top2a	Cxcl11
Trem1	Cxcl15
Trem2	Cxcl16
Trgc2	Cxcl5
Vegfa	Cxcl9
Vwf	Cxcr3
Wnt10a	Cxcr4
Wnt6	Cxcr5
Zbtb46	Cxcr6
	Dpt
	Egfl7
	Entpd1
	Eomes
	Epcam
	Fap
	Fas
	Fcer1a
	Fcgr1
	Fcgr2b
	Fcgr3
	Flt1
	Flt3
	Folr2
	Foxp3
	Fut4
	Gata3
	Gbp2
	Gpr183
	Gzma
	Gzmb
	Gzmc
	Gzmk
	H2-Aa
	Havcr2
	Hbegf
	Hilpda
	Icos
	Icosl
	Ido1
	Ifi204
	Ifit1
	Ifng
	Igkc
	Il10
	Il17a
	Il1b
	Il2
	Il22
	Il2ra
	Il3ra
	Il4
	Il5
	Il6st
	Il7
	Il7r
	Itgax
	Jchain
	Kdr
	Klrb1
	Klrc1
	Klrc2
	Klrd1
	Lag3
	Lef1
	Lst1
	Ly6c1/2
	Lyve1
	Mki67
	Mmp12
	Mmp9
	Mrc1
	Ms4a1
	Ms4a2
	Muc2
	Myc
	Ncam1
	Nkd1
	Nkg7
	Nos2
	Nr4a1
	Osm
	Osmr
	Pdcd1
	Pdcd1lg2
	Pdgfra
	Pdgfrb
	Pecam1
	Pgf
	Plat
	Plaur
	Pparg
	Prf1
	Prox1
	Ptprc
	Reg4
	Rspo1
	S100a8
	Sell
	Snai1
	Snai2
	Sox11
	Sparc
	Stmn1
	Tbx21
	Tgfb1
	Tgfbr1
	Thbs1
	Tigit
	Tnf
	Tnfrsf11b
	Top2a
	Tpsab1
	Trem1
	Trem2
	Trgc2
	Tyrobp
	Vegfa
	Vim
	Vwf
	Wnt10a
	Zbtb46
	Zeb2
	Zg1
