## Supplementary table 2 for "Spatially defined multicellular functional units in colorectal cancer revealed from single cell and spatial transcriptomics"

### Sheet: Supp.Table2
group	GO_namespace	p_value	finding	GO_term	GO_name	genes
Region 6 (Malignant-like, inflammation)	biological_process	2.28302e-16	enriched	GO:0009617	response to bacterium	['AA467197', 'Ccl2', 'Cd14', 'Cxcl10', 'Cxcl9', 'Fabp4', 'Gbp2', 'Gbp5', 'Gzma', 'Hp', 'Ifit1', 'Ifit3', 'Isg15', 'Lcn2', 'Lrg1', 'Ly6a', 'Nos2', 'Rgs1', 'Saa3', 'Slfn4', 'Trf', 'Trim30a']
Region 6 (Malignant-like, inflammation)	biological_process	5.68459e-11	enriched	GO:0045087	innate immune response	['Anxa1', 'B2m', 'C1qb', 'Cd14', 'Cfb', 'Clec4d', 'Fcer1g', 'Ifit1', 'Ifit3', 'Ifitm3', 'Ighg2c', 'Igkc', 'Iglc2', 'Irf7', 'Isg20', 'Lcn2', 'Oasl2', 'Pstpip1', 'Ptk2b', 'Rsad2', 'S100a9', 'Samhd1', 'Sfpq', 'Slpi', 'Trim30a']
Region 6 (Malignant-like, inflammation)	biological_process	7.05537e-11	enriched	GO:0002376	immune system process	['Anxa1', 'B2m', 'C1qb', 'Cd14', 'Cd300lf', 'Cfb', 'Clec4d', 'Fcer1g', 'Gbp5', 'H2-D1', 'Hp', 'Ifit1', 'Ifit3', 'Ifitm3', 'Irf7', 'Isg20', 'Lcn2', 'Oasl2', 'Pstpip1', 'Ptk2b', 'Rsad2', 'S100a9', 'Samhd1', 'Sfpq', 'Slpi', 'Tyrobp']
Region 6 (Malignant-like, inflammation)	biological_process	3.19259e-10	enriched	GO:0030593	neutrophil chemotaxis	['Ccl2', 'Ccl4', 'Ccl5', 'Ccl8', 'Cxcl1', 'Cxcl10', 'Cxcl2', 'Cxcl9', 'Cxcr2', 'Fcer1g', 'Il1b', 'S100a9']
Region 6 (Malignant-like, inflammation)	biological_process	3.69529e-09	enriched	GO:0006954	inflammatory response	['Anxa1', 'Ccl2', 'Ccl4', 'Ccl5', 'Ccl8', 'Cd14', 'Cxcl1', 'Cxcl10', 'Cxcl2', 'Cxcl9', 'Gbp5', 'Il1b', 'Il1rn', 'Nfkbiz', 'Nos2', 'Pla2g7', 'Pstpip1', 'Ptgs2', 'S100a9', 'Serpinb1a']
Region 6 (Malignant-like, inflammation)	biological_process	1.66727e-08	enriched	GO:0070098	chemokine-mediated signaling pathway	['Ccl2', 'Ccl4', 'Ccl5', 'Ccl8', 'Cxcl1', 'Cxcl10', 'Cxcl2', 'Cxcl9', 'Ptk2b']
Region 6 (Malignant-like, inflammation)	biological_process	2.6363e-08	enriched	GO:0006955	immune response	['B2m', 'Ccl2', 'Ccl4', 'Ccl5', 'Ccl8', 'Ctss', 'Cxcl1', 'Cxcl10', 'Cxcl2', 'Cxcl9', 'Cxcr2', 'H2-D1', 'Iglv1', 'Il1b', 'Il1rn', 'Osm', 'Slpi']
Region 6 (Malignant-like, inflammation)	biological_process	2.6363e-08	enriched	GO:0042742	defense response to bacterium	['Cebpb', 'Clec4d', 'Fcer1g', 'Hp', 'Ighg2c', 'Igkc', 'Iglc2', 'Isg15', 'Lcn2', 'Lyz2', 'Nos2', 'Plac8', 'Slpi']
Region 6 (Malignant-like, inflammation)	biological_process	2.73752e-07	enriched	GO:0071222	cellular response to lipopolysaccharide	['B2m', 'Ccl2', 'Cd14', 'Cebpb', 'Cxcl1', 'Cxcl10', 'Cxcl2', 'Cxcl9', 'Gbp2', 'Il1b', 'Ncl', 'Nos2', 'Zfp36']
Region 6 (Malignant-like, inflammation)	biological_process	1.44749e-06	enriched	GO:0051607	defense response to virus	['Cxcl10', 'Cxcl9', 'Ifit1', 'Ifit3', 'Ifitm3', 'Irf7', 'Isg15', 'Isg20', 'Oasl2', 'Ptprc', 'Rnasel', 'Rsad2', 'Samhd1']
Region 6 (Malignant-like, inflammation)	biological_process	1.44749e-06	enriched	GO:0045071	negative regulation of viral genome replication	['Ccl5', 'Ifitm3', 'Isg15', 'Isg20', 'Oasl2', 'Rnasel', 'Rsad2', 'Slpi']
Region 6 (Malignant-like, inflammation)	biological_process	1.8877e-06	enriched	GO:0050729	positive regulation of inflammatory response	['Cebpb', 'Ctss', 'Fabp4', 'Il1b', 'Il1rl1', 'Nfkbia', 'Nfkbiz', 'Osm', 'S100a9', 'Tgm2']
Region 6 (Malignant-like, inflammation)	biological_process	4.86389e-06	enriched	GO:0071346	cellular response to interferon-gamma	['Capg', 'Ccl2', 'Ccl4', 'Ccl5', 'Ccl8', 'Gbp2', 'Gbp3', 'Gbp5', 'Gbp7', 'Nos2']
Region 6 (Malignant-like, inflammation)	biological_process	1.9206e-05	enriched	GO:0006935	chemotaxis	['Ccl2', 'Ccl4', 'Ccl5', 'Ccl8', 'Cxcl1', 'Cxcl10', 'Cxcl2', 'Cxcl9', 'Cxcr2', 'S100a9']
Region 6 (Malignant-like, inflammation)	biological_process	2.6078e-05	enriched	GO:0055072	iron ion homeostasis	['B2m', 'Hmox1', 'Lcn2', 'Picalm', 'Sod2', 'Steap4', 'Trf']
Region 6 (Malignant-like, inflammation)	biological_process	0.000152387	enriched	GO:0061844	antimicrobial humoral immune response mediated by antimicrobial peptide	['B2m', 'Ccl2', 'Cxcl1', 'Cxcl10', 'Cxcl2', 'Cxcl9', 'S100a9']
Region 6 (Malignant-like, inflammation)	biological_process	0.000309321	enriched	GO:0071356	cellular response to tumor necrosis factor	['Ccl2', 'Ccl4', 'Ccl5', 'Ccl8', 'Fabp4', 'Nfkbia', 'Rps3', 'Zfp36']
Region 6 (Malignant-like, inflammation)	biological_process	0.000717475	enriched	GO:0009615	response to virus	['Ifit1', 'Ifitm3', 'Isg15', 'Isg20', 'Lcn2', 'Oasl2', 'Rsad2']
Region 6 (Malignant-like, inflammation)	biological_process	0.000987319	enriched	GO:0002237	response to molecule of bacterial origin	['B2m', 'Cd14', 'Cxcl1', 'Cxcl2']
Region 6 (Malignant-like, inflammation)	biological_process	0.00151374	enriched	GO:0002548	monocyte chemotaxis	['Anxa1', 'Ccl2', 'Ccl4', 'Ccl5', 'Ccl8']
Region 6 (Malignant-like, inflammation)	biological_process	0.00151374	enriched	GO:0030574	collagen catabolic process	['Ctss', 'Mmp10', 'Mmp12', 'Mmp13', 'Mmp3']
Region 6 (Malignant-like, inflammation)	biological_process	0.00180688	enriched	GO:0051354	negative regulation of oxidoreductase activity	['Gzma', 'Hp', 'Prdx5']
Region 6 (Malignant-like, inflammation)	biological_process	0.00189416	enriched	GO:0048245	eosinophil chemotaxis	['Ccl2', 'Ccl4', 'Ccl5', 'Ccl8']
Region 6 (Malignant-like, inflammation)	biological_process	0.00242235	enriched	GO:0007229	integrin-mediated signaling pathway	['Fcer1g', 'Isg15', 'Itgb7', 'Plek', 'Ptk2b', 'Tspan32', 'Tyrobp']
Region 6 (Malignant-like, inflammation)	biological_process	0.00281125	enriched	GO:0071347	cellular response to interleukin-1	['Ccl2', 'Ccl4', 'Ccl5', 'Ccl8', 'Cebpb', 'Saa3']
Region 6 (Malignant-like, inflammation)	biological_process	0.00637193	enriched	GO:0050873	brown fat cell differentiation	['Cebpb', 'Fabp4', 'Lrg1', 'Plac8', 'Ptgs2']
Region 6 (Malignant-like, inflammation)	biological_process	0.00695993	enriched	GO:0033157	regulation of intracellular protein transport	['Lcp1', 'Ndel1', 'Ptpn1']
Region 6 (Malignant-like, inflammation)	biological_process	0.00695993	enriched	GO:0031622	positive regulation of fever generation	['Ccl5', 'Il1b', 'Ptgs2']
Region 6 (Malignant-like, inflammation)	biological_process	0.00695993	enriched	GO:0090026	positive regulation of monocyte chemotaxis	['Ccl2', 'Ccl5', 'Cxcl10', 'Pla2g7']
Region 6 (Malignant-like, inflammation)	biological_process	0.00743875	enriched	GO:0035458	cellular response to interferon-beta	['Gbp2', 'Gbp3', 'Ifi47', 'Ifit1', 'Ifit3']
Region 6 (Malignant-like, inflammation)	biological_process	0.0104474	enriched	GO:0048247	lymphocyte chemotaxis	['Ccl2', 'Ccl4', 'Ccl5', 'Ccl8']
Region 6 (Malignant-like, inflammation)	biological_process	0.0133591	enriched	GO:0032760	positive regulation of tumor necrosis factor production	['Ccl2', 'Ccl4', 'Cd14', 'Fcer1g', 'Ncl', 'Ptprc', 'Tyrobp']
Region 6 (Malignant-like, inflammation)	biological_process	0.0148466	enriched	GO:0042127	regulation of cell population proliferation	['Anxa1', 'Cxcl10', 'Nfkbia', 'Nos2', 'Plau', 'Ptgs2', 'Ptk2b', 'S100a11', 'Sparc']
Region 6 (Malignant-like, inflammation)	biological_process	0.015031	enriched	GO:0032496	response to lipopolysaccharide	['Cebpb', 'Il1b', 'Nfkbia', 'Nos2', 'Ptgs2', 'S100a9', 'Slpi']
Region 6 (Malignant-like, inflammation)	biological_process	0.015031	enriched	GO:0044406	adhesion of symbiont to host	['Gbp2', 'Gbp3', 'Gbp7']
Region 6 (Malignant-like, inflammation)	biological_process	0.015031	enriched	GO:0031394	positive regulation of prostaglandin biosynthetic process	['Anxa1', 'Il1b', 'Ptgs2']
Region 6 (Malignant-like, inflammation)	biological_process	0.0204344	enriched	GO:0043547	positive regulation of GTPase activity	['Ccl2', 'Ccl4', 'Ccl5', 'Ccl8', 'Ndel1', 'Picalm', 'Rgs1', 'S100a10']
Region 6 (Malignant-like, inflammation)	biological_process	0.0266069	enriched	GO:0031640	killing of cells of other organism	['Ccl2', 'Cxcl1', 'Cxcl10', 'Cxcl2']
Region 6 (Malignant-like, inflammation)	biological_process	0.0272976	enriched	GO:0038094	Fc-gamma receptor signaling pathway	['Clec4d', 'Fcer1g']
Region 6 (Malignant-like, inflammation)	biological_process	0.0296521	enriched	GO:0019731	antibacterial humoral response	['B2m', 'Ighg2c', 'Slpi', 'Trf']
Region 6 (Malignant-like, inflammation)	biological_process	0.0316751	enriched	GO:0071407	cellular response to organic cyclic compound	['Ccl5', 'Igfbp5', 'Il1b', 'Nfkbia', 'Nos2']
Region 6 (Malignant-like, inflammation)	biological_process	0.035071	enriched	GO:0043066	negative regulation of apoptotic process	['Cxcr2', 'Hspa5', 'Ier3', 'Il1rn', 'Mcl1', 'Ncl', 'Plac8', 'Plaur', 'Prdx5', 'Ptgs2', 'Ptk2b', 'Socs3', 'Sod2', 'Tax1bp1']
Region 6 (Malignant-like, inflammation)	biological_process	0.0364855	enriched	GO:0008630	intrinsic apoptotic signaling pathway in response to DNA damage	['Crip1', 'Hmox1', 'Ier3', 'Mcl1', 'Sod2']
Region 6 (Malignant-like, inflammation)	biological_process	0.0466465	enriched	GO:0006952	defense response	['Cxcl1', 'Cxcl10', 'Cxcl2', 'Cxcl9', 'Ifi47']
Region 6 (Malignant-like, inflammation)	biological_process	0.0469079	enriched	GO:0032743	positive regulation of interleukin-2 production	['Anxa1', 'Il1b', 'Ptprc', 'Rps3']
Region 6 (Malignant-like, inflammation)	cellular_component	9.66124e-25	enriched	GO:0005576	extracellular region	['Anxa1', 'Anxa2', 'B2m', 'C1qb', 'Ccl2', 'Ccl4', 'Ccl5', 'Ccl8', 'Cd14', 'Cfb', 'Col1a1', 'Col1a2', 'Ctla2a', 'Ctss', 'Cxcl1', 'Cxcl10', 'Cxcl2', 'Cxcl9', 'Emilin2', 'Fth1', 'Gzma', 'Hp', 'Hspa5', 'Igfbp5', 'Igfbp7', 'Igkc', 'Iglc2', 'Il1b', 'Il1r2', 'Il1rl1', 'Il1rn', 'Isg15', 'Lcn2', 'Lgals1', 'Lyz2', 'Mmp10', 'Mmp12', 'Mmp13', 'Mmp3', 'Osm', 'Pfn1', 'Pla2g7', 'Plau', 'Plaur', 'S100a9', 'Saa3'…
Region 6 (Malignant-like, inflammation)	cellular_component	2.16889e-19	enriched	GO:0005615	extracellular space	['Anxa1', 'Anxa2', 'B2m', 'C1qb', 'Capg', 'Ccl2', 'Ccl4', 'Ccl5', 'Ccl8', 'Cd14', 'Cfb', 'Col1a1', 'Col1a2', 'Ctla2a', 'Ctss', 'Cxcl1', 'Cxcl10', 'Cxcl2', 'Cxcl9', 'H2-D1', 'Hp', 'Igfbp5', 'Igfbp7', 'Ighg2c', 'Iglv1', 'Il1b', 'Il1rl1', 'Il1rn', 'Lcn2', 'Lgals1', 'Lrg1', 'Lyz2', 'Mmp12', 'Mmp13', 'Mmp3', 'Nos2', 'Osm', 'Pla2g7', 'Plau', 'S100a10', 'S100a11', 'S100a9', 'Saa3', 'Serpinb1a', 'Slpi', …
Region 6 (Malignant-like, inflammation)	cellular_component	8.58939e-07	enriched	GO:0009986	cell surface	['Anxa1', 'Anxa2', 'Cd14', 'Ctss', 'Cxcr2', 'Fcer1g', 'H2-D1', 'Hspa5', 'Ifitm3', 'Il1rl1', 'Il2rg', 'Itgb7', 'Lgals1', 'Ncl', 'Picalm', 'Plau', 'Plaur', 'Ptprc', 'Sparc', 'Trf', 'Tspan32', 'Tyrobp', 'Vcan']
Region 6 (Malignant-like, inflammation)	cellular_component	7.60211e-05	enriched	GO:0062023	collagen-containing extracellular matrix	['Anxa1', 'Anxa2', 'Col1a1', 'Col1a2', 'Emilin2', 'Igfbp7', 'Lgals1', 'Pkm', 'S100a10', 'S100a11', 'Serpinb1a', 'Sparc', 'Tgm2', 'Vcan']
Region 6 (Malignant-like, inflammation)	cellular_component	0.00130873	enriched	GO:0009897	external side of plasma membrane	['B2m', 'Cd14', 'Cxcl10', 'Cxcl9', 'Cxcr2', 'Fcer1g', 'H2-D1', 'Ighg2c', 'Igkc', 'Iglc2', 'Il1rl1', 'Il2rg', 'Ly6a', 'Ptprc']
Region 6 (Malignant-like, inflammation)	cellular_component	0.00236833	enriched	GO:0042629	mast cell granule	['Anxa1', 'Cxcr2', 'Srgn']
Region 6 (Malignant-like, inflammation)	cellular_component	0.00624192	enriched	GO:0031012	extracellular matrix	['Col1a1', 'Col1a2', 'Il1rl1', 'Mmp10', 'Mmp12', 'Mmp13', 'Mmp3', 'Sparc', 'Tgm2', 'Vcan']
Region 6 (Malignant-like, inflammation)	cellular_component	0.0145077	enriched	GO:0020005	symbiont-containing vacuole membrane	['Gbp2', 'Gbp3', 'Gbp7']
Region 6 (Malignant-like, inflammation)	cellular_component	0.0153299	enriched	GO:0005584	collagen type I trimer	['Col1a1', 'Col1a2']
Region 6 (Malignant-like, inflammation)	cellular_component	0.0153299	enriched	GO:1990665	AnxA2-p11 complex	['Anxa2', 'S100a10']
Region 6 (Malignant-like, inflammation)	molecular_function	1.11042e-06	enriched	GO:0008009	chemokine activity	['Ccl2', 'Ccl4', 'Ccl5', 'Ccl8', 'Cxcl1', 'Cxcl10', 'Cxcl2', 'Cxcl9']
Region 6 (Malignant-like, inflammation)	molecular_function	5.0131e-05	enriched	GO:0005125	cytokine activity	['Ccl2', 'Ccl4', 'Ccl5', 'Ccl8', 'Cxcl1', 'Cxcl10', 'Cxcl2', 'Cxcl9', 'Il1b', 'Il1rn', 'Osm']
Region 6 (Malignant-like, inflammation)	molecular_function	0.000245715	enriched	GO:0042802	identical protein binding	['Ahnak', 'Anxa1', 'Anxa2', 'B2m', 'C1qb', 'Ccl4', 'Ccl5', 'Cd300lf', 'Cebpb', 'Col1a1', 'Col1a2', 'Fcer1g', 'Gbp2', 'Gbp3', 'Gbp5', 'Hdc', 'Hmox1', 'Hp', 'Ifit3', 'Lcn2', 'Lcp1', 'Ldha', 'Lgals1', 'Lyz2', 'Ncl', 'Ndel1', 'Nfkbia', 'Nos2', 'Picalm', 'Pkm', 'Pstpip1', 'Rnasel', 'Samhd1', 'Sod2', 'Tgm2', 'Tyrobp']
Region 6 (Malignant-like, inflammation)	molecular_function	0.00161151	enriched	GO:0045236	CXCR chemokine receptor binding	['Cxcl1', 'Cxcl10', 'Cxcl2', 'Cxcl9']
Region 6 (Malignant-like, inflammation)	molecular_function	0.00439073	enriched	GO:0048306	calcium-dependent protein binding	['Anxa1', 'Anxa2', 'Calm1', 'Mmp13', 'S100a10', 'S100a11', 'S100a9']
Region 6 (Malignant-like, inflammation)	molecular_function	0.00890532	enriched	GO:0048020	CCR chemokine receptor binding	['Ccl2', 'Ccl4', 'Ccl5', 'Ccl8']
Region 6 (Malignant-like, inflammation)	molecular_function	0.0141025	enriched	GO:0005518	collagen binding	['Ctss', 'Mmp12', 'Mmp13', 'Sparc', 'Srgn', 'Tll1']
Region 6 (Malignant-like, inflammation)	molecular_function	0.0177904	enriched	GO:0042803	protein homodimerization activity	['B2m', 'Ccl5', 'Cebpb', 'Gbp2', 'Gbp3', 'Gbp5', 'Gzma', 'Hmox1', 'Mcl1', 'Nos2', 'Plek', 'Ptgs2', 'S100a10', 'Sfpq', 'Trim30a', 'Txn1', 'Tyrobp']
Region 8 (Malignant-like, Deep crypt-like)	biological_process	2.00275e-07	enriched	GO:0006958	complement activation, classical pathway	['C1qa', 'Igha', 'Ighg2b', 'Igkc', 'Iglc1', 'Mptx1']
Region 8 (Malignant-like, Deep crypt-like)	biological_process	0.000396892	enriched	GO:0050871	positive regulation of B cell activation	['Igha', 'Ighg2b', 'Igkc', 'Iglc1']
Region 8 (Malignant-like, Deep crypt-like)	biological_process	0.000396892	enriched	GO:0006910	phagocytosis, recognition	['Igha', 'Ighg2b', 'Igkc', 'Iglc1']
Region 8 (Malignant-like, Deep crypt-like)	biological_process	0.00114189	enriched	GO:0042742	defense response to bacterium	['Igha', 'Ighg2b', 'Igkc', 'Iglc1', 'Prg2']
Region 8 (Malignant-like, Deep crypt-like)	biological_process	0.00139589	enriched	GO:0006911	phagocytosis, engulfment	['Igha', 'Ighg2b', 'Igkc', 'Iglc1']
Region 8 (Malignant-like, Deep crypt-like)	biological_process	0.00144833	enriched	GO:0045087	innate immune response	['C1qa', 'Igha', 'Ighg2b', 'Igkc', 'Iglc1', 'Jchain', 'Mptx1']
Region 8 (Malignant-like, Deep crypt-like)	biological_process	0.00191717	enriched	GO:0050853	B cell receptor signaling pathway	['Igha', 'Ighg2b', 'Igkc', 'Iglc1']
Region 8 (Malignant-like, Deep crypt-like)	biological_process	0.00562552	enriched	GO:0016064	immunoglobulin mediated immune response	['Cd74', 'Igha', 'Ighg2b']
Region 8 (Malignant-like, Deep crypt-like)	biological_process	0.0419719	enriched	GO:0008228	opsonization	['Ighg2b', 'Igkc']
Region 8 (Malignant-like, Deep crypt-like)	cellular_component	4.61254e-05	enriched	GO:0042571	immunoglobulin complex, circulating	['Igha', 'Ighg2b', 'Igkc', 'Iglc1']
Region 8 (Malignant-like, Deep crypt-like)	cellular_component	0.00661713	enriched	GO:0005576	extracellular region	['C1qa', 'Hsp90b1', 'Ighg2b', 'Igkc', 'Itln1', 'Jchain', 'Mptx1', 'Mzb1', 'St6gal1']
Region 8 (Malignant-like, Deep crypt-like)	cellular_component	0.0256093	enriched	GO:0005783	endoplasmic reticulum	['Cd74', 'Derl3', 'Fkbp2', 'Herpud1', 'Hsp90b1', 'Mzb1', 'St6gal1', 'Txndc5', 'Ufl1']
Region 8 (Malignant-like, Deep crypt-like)	cellular_component	0.0397082	enriched	GO:0009897	external side of plasma membrane	['Cd74', 'Igha', 'Ighg2b', 'Igkc', 'Iglc1']
Region 8 (Malignant-like, Deep crypt-like)	cellular_component	0.0397082	enriched	GO:0034663	endoplasmic reticulum chaperone complex	['Hsp90b1', 'Mzb1']
Region 8 (Malignant-like, Deep crypt-like)	cellular_component	0.0423882	enriched	GO:0005788	endoplasmic reticulum lumen	['Hsp90b1', 'Mzb1', 'Txndc5']
Region 8 (Malignant-like, Deep crypt-like)	molecular_function	1.48437e-06	enriched	GO:0034987	immunoglobulin receptor binding	['Igha', 'Ighg2b', 'Igkc', 'Iglc1', 'Jchain']
Region 8 (Malignant-like, Deep crypt-like)	molecular_function	2.9615e-06	enriched	GO:0003823	antigen binding	['Igha', 'Ighg2b', 'Igkc', 'Iglc1', 'Jchain']
Region 11 (Malignant-like, EMT)	cellular_component	3.1e-06	enriched	GO:0001725	stress fiber	['Acta2', 'Actb', 'Enah', 'Myh11', 'Myl9', 'Mylk', 'Pdlim3', 'Pgm5', 'Ptk2', 'Synpo2']
Region 11 (Malignant-like, EMT)	cellular_component	3.1e-06	enriched	GO:0015629	actin cytoskeleton	['Acta2', 'Actb', 'Arpc5', 'Cald1', 'Cfl2', 'Csrp1', 'Enah', 'Flna', 'Flnc', 'Mylk', 'Myo1f', 'Pdlim3', 'Synpo2', 'Tpm1', 'Tpm2']
Region 11 (Malignant-like, EMT)	cellular_component	4.25116e-06	enriched	GO:0030018	Z disc	['Cfl2', 'Csrp1', 'Des', 'Flna', 'Myl9', 'Pdlim3', 'Pgm5', 'Ppp1r12b', 'Slc8a1', 'Synm', 'Synpo2']
Region 11 (Malignant-like, EMT)	cellular_component	7.32368e-05	enriched	GO:0042383	sarcolemma	['Bsg', 'Cav1', 'Des', 'Flnc', 'Itgb1', 'Pgm5', 'Prkg1', 'Ptk2', 'Slc8a1', 'Synm']
Region 11 (Malignant-like, EMT)	cellular_component	0.000263025	enriched	GO:0005856	cytoskeleton	['Acta2', 'Actb', 'Actg2', 'Arap3', 'Arpc5', 'Cfl2', 'Cnn1', 'Des', 'Dync1h1', 'Dync1i2', 'Eif3a', 'Enah', 'Flna', 'Flnc', 'Gphn', 'Kalrn', 'Lmod1', 'Myl9', 'Mylk', 'Pbxip1', 'Pgm5', 'Ppp1r12b', 'Ptk2', 'Ptpn14', 'Rhoc', 'Smtn', 'Synm', 'Tmsb4x', 'Tpm1', 'Tpm2']
Region 11 (Malignant-like, EMT)	cellular_component	0.00541705	enriched	GO:0005615	extracellular space	['Bmp5', 'Ccl24', 'Cd63', 'Cp', 'Ctsd', 'Cxcl14', 'Dkk2', 'H2-K1', 'H2-M2', 'Hexb', 'Igfbp2', 'Il6st', 'Ltb', 'Mcpt2', 'Mfge8', 'Mgp', 'Mmp9', 'Nrg1', 'Pdia3', 'Ppt1', 'Ptn', 'Saa3', 'Sparcl1', 'Wnt5a']
Region 11 (Malignant-like, EMT)	cellular_component	0.00768793	enriched	GO:0005884	actin filament	['Actb', 'Cald1', 'Flna', 'Lmod1', 'Pls3', 'Tpm1', 'Tpm2']
Region 11 (Malignant-like, EMT)	cellular_component	0.0145153	enriched	GO:0005862	muscle thin filament tropomyosin	['Tpm1', 'Tpm2']
Region 11 (Malignant-like, EMT)	cellular_component	0.0145153	enriched	GO:0034667	integrin alpha3-beta1 complex	['Itga3', 'Itgb1']
Region 11 (Malignant-like, EMT)	cellular_component	0.0145153	enriched	GO:0005900	oncostatin-M receptor complex	['Il6st', 'Osmr']
Region 11 (Malignant-like, EMT)	cellular_component	0.0145153	enriched	GO:0034665	integrin alpha1-beta1 complex	['Itga1', 'Itgb1']
Region 11 (Malignant-like, EMT)	cellular_component	0.0145153	enriched	GO:0005576	extracellular region	['Bmp5', 'Ccl24', 'Cd63', 'Col6a4', 'Cp', 'Ctsd', 'Cxcl14', 'Dkk2', 'Dnase1l3', 'Igfbp2', 'Iglc3', 'Lgmn', 'Mfge8', 'Mgp', 'Mmp9', 'Nrg1', 'Optc', 'Pdia3', 'Ppt1', 'Ptn', 'Saa3', 'Sparcl1', 'Wif1', 'Wnt5a']
Region 11 (Malignant-like, EMT)	cellular_component	0.018682	enriched	GO:0014704	intercalated disc	['Des', 'Itgb1', 'Pgm5', 'Ptk2', 'Slc8a1']
Region 11 (Malignant-like, EMT)	cellular_component	0.0230645	enriched	GO:0005925	focal adhesion	['Cav1', 'Enah', 'Itga1', 'Itgb1', 'Pgm5', 'Ptk2', 'Synpo2', 'Tns1']
Region 11 (Malignant-like, EMT)	cellular_component	0.03405	enriched	GO:0042825	TAP complex	['Pdia3', 'Tap2']
Region 11 (Malignant-like, EMT)	cellular_component	0.0443441	enriched	GO:0042824	MHC class I peptide loading complex	['H2-K1', 'Pdia3', 'Tap2']
Region 11 (Malignant-like, EMT)	cellular_component	0.0459157	enriched	GO:0001669	acrosomal vesicle	['Hexb', 'Itga1', 'Itgb1', 'Pdia3', 'Prkg1']
Region 11 (Malignant-like, EMT)	molecular_function	2.73531e-10	enriched	GO:0003779	actin binding	['Arpc5', 'Cald1', 'Cfl2', 'Cnn1', 'Daam2', 'Enah', 'Flna', 'Flnc', 'Itgb1', 'Lmod1', 'Myh11', 'Mylk', 'Myo1f', 'Pdlim3', 'Phactr1', 'Pls3', 'Ptk2', 'Smtn', 'Synpo2', 'Tmsb4x', 'Tns1', 'Tpm1', 'Tpm2']
Region 11 (Malignant-like, EMT)	molecular_function	0.0461358	enriched	GO:0042288	MHC class I protein binding	['H2-K1', 'Pdia3', 'Tap2', 'Vcp']
Region 11 (Malignant-like, EMT)	molecular_function	0.0461358	enriched	GO:0008307	structural constituent of muscle	['Csrp1', 'Myh11', 'Pdlim3', 'Synm']
